# The role of genus and life span in predicting seed and vegetative trait variation and correlation in *Lathyrus*, *Phaseolus*, and *Vicia* (Fabaceae)

**DOI:** 10.1101/2021.02.17.431656

**Authors:** Sterling A. Herron, Matthew J. Rubin, Matthew A. Albrecht, Quinn G. Long, Marissa C. Sandoval, Allison J. Miller

## Abstract

**PREMISE OF THE STUDY:** Annual and perennial life history transitions are abundant among angiosperms, and understanding the phenotypic variation underlying life span shifts is a key endeavor of plant evolutionary biology. Comparative analyses of trait variation and correlation networks among annual and perennial plants is increasingly important as new perennial crops are being developed in a predominately annual-based agricultural setting. However, it remains unclear how seed to vegetative growth trait relationships may correlate with life span.
