## Appendix S1 for "The role of genus and life span in predicting seed and vegetative trait variation and correlation in *Lathyrus*, *Phaseolus*, and *Vicia* (Fabaceae)"

### Sheet: Accession information
Genus	Taxon	Species	Accession	Life span	Improvement status	Year increased (or collected)	Origin	Age (years)	Country of origin	USDA collection narrative	USDA accession permanent link	Seed mass sample size (seeds)	Seed size sample size (seeds)	Bleach treatment	Sandpaper grade	Germination incubator setting	Sowing date	Re-scarification start date	Germination proportion sample size (seeds)	Germination T50 sample size (replicates)	Germination T50 sample size (seeds)	Planting date 1	Planting date 2	Height DAP-21 sample size (plants)	Height DAP-35 sample size (plants)	Height AGR sample size (plants)	Height RGR sample size (plants)	Leaf number DAP-21 sample size (plants)	Leaf number DAP-35 sample size (plants)	Leaf number AGR sample size (plants)	Leaf number RGR sample size (plants)	Total growth sample size (replicates)	Total trays
Lathyrus	Lathyrus annuus	L. annuus	PI 358829	annual	wild	2014	increase	3	Israel	Accession was collected. 1963. Israel. Locality: Dan. Heavy alluvial soil. Rainfall 700mm.	https://npgsweb.ars-grin.gov/gringlobal/accessiondetail.aspx?id=1267940	89	89	6% sodium hypochlorite, 6.5 min	p60	25:15°C light:dark (12h:12h) [TROPICAL]	2017-06-06	2017-07-09	60	NA	NA	2017-06-30	NA	NA	11	NA	NA	4	11	NA	NA	3	3
Lathyrus	Lathyrus aphaca	L. aphaca	W6 2747	annual	wild	1993	increase	24	Syria	Accession was collected. 18-May-1989. Syria Locality: Lentil field at Tel Hadya, at the ICARDA Station. Elevation: 320 meters	https://npgsweb.ars-grin.gov/gringlobal/accessiondetail.aspx?id=1021723	25	62	6% sodium hypochlorite, 5 min	p60	25:15°C light:dark (12h:12h) [TROPICAL]	2017-06-07	NA	NA	NA	NA	NA	NA	NA	NA	NA	NA	NA	NA	NA	NA	NA	NA
Lathyrus	Lathyrus aphaca	L. aphaca	W6 8267	annual	wild	1997	increase	20	Uzbekistan	Accession was collected. 31-May-1991. Uzbekistan. Locality: Eastern aspect, weedy disused terrace 1km into reserve near Kyzyl Su. Associated with walnut plantation and rough pasture Latitude: 38 deg. 58 min. 0 sec. North (38.96666667), Longitude: 67 deg. 4 min. 0 sec. East (67.06666667) Map it. Elevation: 1280 meters.	https://npgsweb.ars-grin.gov/gringlobal/accessiondetail.aspx?id=1042988	85	85	6% sodium hypochlorite, 5 min	p100	25:15°C light:dark (12h:12h) [TROPICAL]	2017-06-07	2017-07-09	60	3	56	2017-06-20	NA	11	10	10	10	11	10	10	10	4	3
Lathyrus	Lathyrus aphaca	L. aphaca	W6 8269	annual	wild	1997	increase	20	Tajikistan	Accession was collected. 09-Jun-1991. Tajikistan Locality: Flat roadside 9km northwest of Ura Tubye near Pakat. Latitude: 39 deg. 58 min. 59 sec. North (39.98333333), Longitude: 68 deg. 58 min. 59 sec. East (68.98333333) Map it. Elevation: 800 meters.	https://npgsweb.ars-grin.gov/gringlobal/accessiondetail.aspx?id=1042997	99	99	6% sodium hypochlorite, 5 min	p100	25:15°C light:dark (12h:12h) [TROPICAL]	2017-06-07	2017-07-09	59	3	56	2017-06-20	NA	15	15	15	15	15	15	15	15	3	2
Lathyrus	Lathyrus cicera	L. cicera	PI 208307	annual	wild	1992	increase	25	South Africa	Accession was collected. South Africa Locality: From near Darling, Cape Province.	https://npgsweb.ars-grin.gov/gringlobal/accessiondetail.aspx?id=1173799	62	61	6% sodium hypochlorite, 5 min	p100	25:15°C light:dark (12h:12h) [TROPICAL]	2017-06-08	NA	52	3	52	2017-06-30	NA	3	12	3	3	3	12	3	3	3	2
Lathyrus	Lathyrus cicera	L. cicera	PI 227308	annual	wild	2012	increase	5	Iran	Accession was collected. Iran. Thirty miles north of Andimenshk along road to Khorrarnabad. Elevation 1,700 feet. in moist bottomland.	https://npgsweb.ars-grin.gov/gringlobal/accessiondetail.aspx?id=1182128	76	69	6% sodium hypochlorite, 5 min	p100	25:15°C light:dark (12h:12h) [TROPICAL]	2017-06-07	2017-07-09	60	3	36	2017-08-01	NA	9	8	8	8	9	8	8	8	3	2
Lathyrus	Lathyrus cicera	L. cicera	PI 250758	annual	wild	2012	increase	5	Iran	Accession was collected. Iran Locality: From 135 km. northwest of Ardebil, Moghan road.	https://npgsweb.ars-grin.gov/gringlobal/accessiondetail.aspx?id=1193755	82	77	6% sodium hypochlorite, 5 min	p60	25:15°C light:dark (12h:12h) [TROPICAL]	2017-06-08	2017-07-09	59	3	55	2017-06-30	NA	NA	11	NA	NA	NA	11	NA	NA	4	3
Lathyrus	Lathyrus hirsutus	L. hirsutus	PI 440761	annual	wild	1997	increase	20	Russia	Accession was collected. 30-Jul-1977. Former Soviet Union Locality: Mt. Nedryemanya Elevation: 510 meters.	https://npgsweb.ars-grin.gov/gringlobal/accessiondetail.aspx?id=1335697	69	69	6% sodium hypochlorite, 5 min	p60	20:10°C light:dark (12h:12h) [TEMPERATE]	2017-06-07	2017-07-18	57	NA	NA	2017-07-24	2017-07-26	11	5	5	5	11	5	5	5	3	3
Lathyrus	Lathyrus hirsutus	L. hirsutus	PI 494702	annual	wild	1989	increase	28	Romania	Accession was collected. August 14, 1984. Romania. Hillside overlooking Macau, 25km NW of Cluj. 500m.	https://npgsweb.ars-grin.gov/gringlobal/accessiondetail.aspx?id=1389638	93	93	6% sodium hypochlorite, 5 min	p60	20:10°C light:dark (12h:12h) [TEMPERATE]	2017-06-07	2017-07-18	51	3	18	2017-07-24	NA	13	13	13	13	12	13	12	12	3	3
Lathyrus	Lathyrus hirsutus	L. hirsutus	W6 17187	annual	wild	1997	increase	20	Bulgaria	Accession was collected. 23-Jun-1995. Bulgaria Locality: Collected along roadside at Pavel Banjay near the gas station. Elevation: 450 meters.	https://npgsweb.ars-grin.gov/gringlobal/accessiondetail.aspx?id=1493499	40	40	6% sodium hypochlorite, 5 min	p60	20:10°C light:dark (12h:12h) [TEMPERATE]	2017-06-07	2017-07-18	37	NA	NA	2017-07-26	NA	4	4	4	4	4	4	4	4	1	1
Lathyrus	Lathyrus hirsutus	L. hirsutus	W6 17772	annual	wild	1997	increase	20	Russia	Accession was collected. 16-Aug-1995. Russian Federation Locality: Province Krasnodar, southwest of Krasnodar, village Azovskaya. Habitat: Past cultivated, now grazed. Slope 0-5%, aspect W. Light open. Soil loam/clay, pH 4.8-5.2. Seasonally dry, mid slope. Vegetation closed, seasonal broad-leafed herb vegetation. Surrounding veg. open deciduous forest with closed lower layers. Latitude: 44 deg. 4…	https://npgsweb.ars-grin.gov/gringlobal/accessiondetail.aspx?id=1518005	93	93	6% sodium hypochlorite, 5 min	p60	20:10°C light:dark (12h:12h) [TEMPERATE]	2017-06-07	2017-07-18	55	2	13	2017-07-24	NA	12	12	12	12	12	12	12	12	3	3
Lathyrus	Lathyrus japonicus ssp. maritimus	L. japonicus	PI 372552	perennial	wild	2004	increase	13	Canada	Accession was collected. 1971. Nova Scotia Canada Locality: By ferry dock opposite Englishtown, St. Ann's Bay, Victoria County. On gravel fill.	https://npgsweb.ars-grin.gov/gringlobal/accessiondetail.aspx?id=1279283	49	49	6% sodium hypochlorite, 5 min	p60	20:10°C light:dark (12h:12h) [TEMPERATE]	2017-06-06	NA	44	3	44	2017-07-24	NA	8	8	8	8	8	8	8	8	2	2
Lathyrus	Lathyrus japonicus	L. japonicus	W6 15728	perennial	wild	2008	increase	9	United States	Accession was collected. 08-Aug-1994. Oregon United States Locality: Collect on the boardwalk to Agate Beach, in the town of Newport. Elevation: 15 meters.	https://npgsweb.ars-grin.gov/gringlobal/accessiondetail.aspx?id=1544657	82	82	6% sodium hypochlorite, 5 min	p60	20:10°C light:dark (12h:12h) [TEMPERATE]	2017-06-06	2017-07-09	60	3	57	2017-06-21	NA	18	18	18	18	18	18	18	18	4	3
Lathyrus	Lathyrus japonicus	L. japonicus	W6 45319	perennial	wild	2012	original	5	United States	Accession was collected. 2011. Washington United States. longitude and locality are not being shown to the public	https://npgsweb.ars-grin.gov/gringlobal/accessiondetail.aspx?id=1905743	151	151	6% sodium hypochlorite, 5 min	p60	20:10°C light:dark (12h:12h) [TEMPERATE]	2017-06-06	2017-07-09	58	3	53	2017-06-22	NA	19	19	19	19	19	19	19	19	4	3
Lathyrus	Lathyrus latifolius	L. latifolius	PI 443304	perennial	wild	2004	increase	13	United States	Accession was collected. Aug-1971. New York United States Locality: Cortland Co., New York	https://npgsweb.ars-grin.gov/gringlobal/accessiondetail.aspx?id=1338240	25	72	6% sodium hypochlorite, 5 min	p100	20:10°C light:dark (12h:12h) [TEMPERATE]	2017-06-08	2017-07-09	60	3	58	2017-07-01	NA	22	20	20	20	22	20	20	20	5	2
Lathyrus	Lathyrus latifolius	L. latifolius	PI 443310	perennial	wild	1991	increase	26	United States	Accession was donated. May-1980. New York United States	https://npgsweb.ars-grin.gov/gringlobal/accessiondetail.aspx?id=1338246	25	62	6% sodium hypochlorite, 5 min	p100	20:10°C light:dark (12h:12h) [TEMPERATE]	2017-06-08	NA	56	3	56	2017-07-01	NA	18	16	16	16	18	16	16	16	4	3
Lathyrus	Lathyrus latifolius	L. latifolius	PI 443312	perennial	wild	1990	increase	27	United States	Accession was collected. Aug-1978. New York United States Locality: Chemung Co., New York	https://npgsweb.ars-grin.gov/gringlobal/accessiondetail.aspx?id=1338248	25	80	6% sodium hypochlorite, 5 min	p100	20:10°C light:dark (12h:12h) [TEMPERATE]	2017-06-08	2017-07-09	60	3	57	2017-07-01	NA	18	18	18	18	18	17	17	17	4	3
Lathyrus	Lathyrus latifolius	L. latifolius	PI 602368	perennial	wild	1993	original	24	United States	Accession was collected. 21-Sep-1992. Washington United States Locality: Home of Walter J Kaiser, NW 420 Orion, Pullman, Washington Latitude: 46 deg. 44 min. 26 sec. North (46.74055556), Longitude: -117 deg. -10 min. -19 sec. West (-117.17222222) Map it. Elevation: 765 meters.	https://npgsweb.ars-grin.gov/gringlobal/accessiondetail.aspx?id=1499171	25	70	6% sodium hypochlorite, 5 min	p100	20:10°C light:dark (12h:12h) [TEMPERATE]	2017-06-08	NA	60	3	60	2017-07-01	NA	20	17	17	17	20	17	17	17	4	2
Lathyrus	Lathyrus odoratus	L. odoratus	W6 18605	annual	wild	2013	increase	4	United States	Accession was collected. 05-Sep-1996. Washington United States Locality: Collected southeast of ninth fairway, Washington State University golf course, Pullman, Washington. Habitat: North exposure. Extremely dry hillside. Latitude: 46 deg. 43 min. 58 sec. North (46.73277778), Longitude: -117 deg. -9 min. -12 sec. West (-117.15361111) Map it. Elevation: 714 meters.	https://npgsweb.ars-grin.gov/gringlobal/accessiondetail.aspx?id=1531721	61	61	6% sodium hypochlorite, 5 min	p100	20:10°C light:dark (12h:12h) [TEMPERATE]	2017-06-06	NA	51	3	51	2017-06-21	2017-06-22	12	12	12	12	12	12	12	12	3	2
Lathyrus	Lathyrus pratensis	L. pratensis	PI 358865	perennial	wild	2004	increase	13	Turkey	Accession was collected. 1960. Ankara Turkey Locality: Kizilcahamam. Under Pinus forest.	https://npgsweb.ars-grin.gov/gringlobal/accessiondetail.aspx?id=1267972	25	121	6% sodium hypochlorite, 5 min	p100	20:10°C light:dark (12h:12h) [TEMPERATE]	2017-06-07	2017-07-18	60	3	49	2017-07-24	NA	18	17	17	17	18	17	17	17	4	4
Lathyrus	Lathyrus pratensis	L. pratensis	W6 18210	perennial	wild	2004	increase	13	Mongolia	Accession was collected. Sep-1994. Mongolia. Locality: On Toibiin River about 60 km SW of Dzuunburen by air. Habitat: Mountain steppe. Latitude: 49 deg. 43 min. 5 sec. North (49.71805556), Longitude: 105 deg. 17 min. 24 sec. East (105.29000000) Map it. Elevation: 835 meters. Meadow and hillside in river bottom fairly wet. Assoc. spp: Calamagrostis epigios, Agrostis mongolica, Alopecurus arundinac…	https://npgsweb.ars-grin.gov/gringlobal/accessiondetail.aspx?id=1521900	25	169	6% sodium hypochlorite, 5 min	p100	20:10°C light:dark (12h:12h) [TEMPERATE]	2017-06-07	2017-07-09	60	3	50	2017-07-02	NA	19	19	19	19	19	19	19	19	4	2
Lathyrus	Lathyrus pratensis	L. pratensis	W6 20260	perennial	wild	2004	increase	13	China	Accession was collected. Aug-1997. Xinjiang Uygur Zizhiqu China Locality: 15 km west of Zhaosu County, Xinjiang. Habitat: Disturbed site; road ditch with newly planted Salix betula trees. Silt loam soil. No slope. Latitude: 43 deg. 4 min. 3 sec. North (43.06750000), Longitude: 80 deg. 59 min. 45 sec. East (80.99611111) Map it. Elevation: 1600 meters. Other Species: Dactylis glomerata, Elymus dahu…	https://npgsweb.ars-grin.gov/gringlobal/accessiondetail.aspx?id=1551362	174	174	6% sodium hypochlorite, 5 min	p100	20:10°C light:dark (12h:12h) [TEMPERATE]	2017-06-07	2017-07-09	60	3	47	2017-07-02	NA	18	18	18	18	18	18	18	18	4	3
Lathyrus	Lathyrus sylvestris	L. sylvestris	PI 442512	perennial	wild	2000	increase	17	Belgium	Accession was collected. Belgium Locality: Antwerp (donated by Hortus Botanicus Antverpiensis)	https://npgsweb.ars-grin.gov/gringlobal/accessiondetail.aspx?id=1337448	79	79	6% sodium hypochlorite, 5 min	p100	20:10°C light:dark (12h:12h) [TEMPERATE]	2017-06-06	2017-07-09	60	3	36	2017-07-24	NA	14	14	14	14	14	14	14	14	4	4
Lathyrus	Lathyrus sylvestris	L. sylvestris	PI 468925	perennial	wild	2004	increase	13	United States	Accession was collected. Oct-1958. Michigan United States Locality: Kalkaska County, Michigan	https://npgsweb.ars-grin.gov/gringlobal/accessiondetail.aspx?id=1363861	100	100	6% sodium hypochlorite, 5 min	p100	20:10°C light:dark (12h:12h) [TEMPERATE]	2017-06-07	2017-07-18	60	3	53	2017-07-24	NA	12	12	12	12	12	12	12	12	4	4
Lathyrus	Lathyrus sylvestris	L. sylvestris	PI 502397	perennial	wild	1987	increase	30	Russia	Accession was collected. 20-Aug-1982. Stavropol Russian Federation Locality: Virgin steppe grassland, 20km W of Stavropol. SE aspect of h illside Elevation: 550 meters.	https://npgsweb.ars-grin.gov/gringlobal/accessiondetail.aspx?id=1397333	63	63	6% sodium hypochlorite, 5 min	p100	20:10°C light:dark (12h:12h) [TEMPERATE]	2017-06-06	2017-07-09	45	3	38	2017-07-02	NA	19	19	19	19	19	19	19	19	4	3
Lathyrus	Lathyrus sylvestris	L. sylvestris	W6 20673	perennial	wild	2001	increase	16	Turkey	Accession was collected. 06-Jul-1985. Kütahya Turkey Locality: Found on disturbed soil in pine forest on Murat dagi (Murat Mtn.) about 25 km from Gediz. Elevation: 1360 meters.	https://npgsweb.ars-grin.gov/gringlobal/accessiondetail.aspx?id=1559963	79	79	6% sodium hypochlorite, 5 min	p100	20:10°C light:dark (12h:12h) [TEMPERATE]	2017-06-06	2017-07-09	60	3	52	2017-06-22	NA	17	16	16	16	17	16	16	16	4	3
Lathyrus	Lathyrus tuberosus	L. tuberosus	PI 440468	perennial	wild	2007	increase	10	Russia	Accession was collected. 03-Aug-1977. Stavropol Russian Federation Locality: Mt. Nedryemanya, about 30km south of Stavropol Elevation: 500 meters.	https://npgsweb.ars-grin.gov/gringlobal/accessiondetail.aspx?id=1335404	25	101	6% sodium hypochlorite, 5 min	p100	20:10°C light:dark (12h:12h) [TEMPERATE]	2017-06-07	2017-07-18	56	NA	NA	2017-07-24	NA	8	8	8	8	8	8	8	8	2	2
Phaseolus	Phaseolus acutifolius var. acutifolius	P. acutifolius	PI 535200	annual	wild	1988	increase	29	Mexico	Accession was collected. Durango Mexico Locality: Penon Blanco Latitude: 24 deg. 47 min. 24 sec. North (24.79000000), Longitude: -104 deg. -2 min. -24 sec. West (-104.04000000) Map it. Elevation: 1750 meters.	https://npgsweb.ars-grin.gov/gringlobal/accessiondetail.aspx?id=1430136	25	68	6% sodium hypochlorite, 5 min	p100	25:15°C light:dark (12h:12h) [TROPICAL]	2017-06-11	NA	59	NA	NA	2017-06-30	NA	10	10	10	10	10	10	10	10	3	2
Phaseolus	Phaseolus acutifolius var. acutifolius	P. acutifolius	PI 535202	annual	wild	1988	increase	29	United States	Accession was collected. Arizona United States Locality: Sycamore canyon. Insufficient info - RW Elevation: 1200 meters.	https://npgsweb.ars-grin.gov/gringlobal/accessiondetail.aspx?id=1430138	51	51	6% sodium hypochlorite, 5 min	p100	25:15°C light:dark (12h:12h) [TROPICAL]	2017-06-11	NA	47	3	47	2017-06-22	NA	9	7	7	7	9	7	7	7	3	2
Phaseolus	Phaseolus acutifolius var. acutifolius	P. acutifolius	PI 535205	annual	wild	1988	increase	29	Mexico	Accession was collected. Sonora Mexico Locality: 6 km N of San Bernardo. Latitude: 27 deg. 28 min. 12 sec. North (27.47000000), Longitude: -108 deg. -52 min. -12 sec. West (-108.87000000) Map it.	https://npgsweb.ars-grin.gov/gringlobal/accessiondetail.aspx?id=1430141	52	52	6% sodium hypochlorite, 5 min	p100	25:15°C light:dark (12h:12h) [TROPICAL]	2017-06-11	NA	48	3	47	2017-06-22	NA	15	14	14	14	15	14	14	14	3	3
Phaseolus	Phaseolus acutifolius var. tenuifolius	P. acutifolius	PI 535236	annual	wild	1988	increase	29	United States	Accession was collected. Arizona United States Locality: Molino Basin. Latitude: 32 deg. 20 min. 9 sec. North (32.33611111), Longitude: -110 deg. -41 min. -35 sec. West (-110.69305556) Map it.	https://npgsweb.ars-grin.gov/gringlobal/accessiondetail.aspx?id=1430172	59	59	6% sodium hypochlorite, 5 min	p100	25:15°C light:dark (12h:12h) [TROPICAL]	2017-06-10	NA	54	3	54	2017-06-19	NA	15	15	15	15	15	15	15	15	3	2
Phaseolus	Phaseolus acutifolius var. tenuifolius	P. acutifolius	PI 535248	annual	wild	1993	increase	24	United States	Accession was collected. Arizona United States Locality: Portal. Latitude: 31 deg. 54 min. 0 sec. North (31.90000000), Longitude: -109 deg. -7 min. -59 sec. West (-109.13333333) Map it.	https://npgsweb.ars-grin.gov/gringlobal/accessiondetail.aspx?id=1430184	65	65	6% sodium hypochlorite, 5 min	p100	25:15°C light:dark (12h:12h) [TROPICAL]	2017-06-10	NA	61	3	61	2017-06-20	NA	15	14	14	14	15	14	14	14	3	3
Phaseolus	Phaseolus acutifolius var. tenuifolius	P. acutifolius	PI 638911	annual	wild	2001	increase	16	Mexico	Accession was collected. PRE 1985. Chihuahua Mexico Locality: 14 km south of Balleza. Latitude: 26 deg. 49 min. 12 sec. North (26.82000000), Longitude: -106 deg. -21 min. 0 sec. West (-106.35000000) Map it. Elevation: 1700 meters. Associated Species: Quercus, Baccharis, Nicotiana, Tradescantis, Tripsacum, Phaseolus vulgaris	https://npgsweb.ars-grin.gov/gringlobal/accessiondetail.aspx?id=1549754	46	46	6% sodium hypochlorite, 5 min	p60	25:15°C light:dark (12h:12h) [TROPICAL]	2017-06-10	NA	42	3	42	2017-06-19	NA	14	14	14	14	14	14	14	14	3	3
Phaseolus	Phaseolus angustissimus	P. angustissimus	PI 535272	perennial	wild	1993	increase	24	United States	Accession was collected. New Mexico United States Locality: Organ Mts. Latitude: 32 deg. 19 min. 33 sec. North (32.32611111), Longitude: -106 deg. -33 min. -18 sec. West (-106.55500000) Map it. Elevation: 1500 meters.	https://npgsweb.ars-grin.gov/gringlobal/accessiondetail.aspx?id=1430208	57	57	6% sodium hypochlorite, 5 min	p100	25:15°C light:dark (12h:12h) [TROPICAL]	2017-06-10	NA	53	3	53	2017-06-19	NA	21	16	16	16	21	16	16	16	4	2
Phaseolus	Phaseolus angustissimus	P. angustissimus	PI 535273	perennial	wild	1993	increase	24	United States	Accession was collected. New Mexico United States Locality: Organ Mts. Latitude: 32 deg. 19 min. 33 sec. North (32.32611111), Longitude: -106 deg. -33 min. -18 sec. West (-106.55500000) Map it. Elevation: 1500 meters.	https://npgsweb.ars-grin.gov/gringlobal/accessiondetail.aspx?id=1430209	59	59	6% sodium hypochlorite, 5 min	p100	25:15°C light:dark (12h:12h) [TROPICAL]	2017-06-11	NA	54	3	54	2017-06-22	NA	29	26	26	26	29	26	26	26	6	3
Phaseolus	Phaseolus filiformis	P. filiformis	PI 535294	annual	wild	1993	increase	24	United States	Accession was collected. PRE 1987. Arizona United States Locality: Pima county, N. end of Silver Bell Mt., S. slopes of Ragged Top Latitude: 32 deg. 27 min. 0 sec. North (32.45000000), Longitude: -111 deg. -29 min. -21 sec. West (-111.48916667) Map it. Elevation: 914 meters.	https://npgsweb.ars-grin.gov/gringlobal/accessiondetail.aspx?id=1430230	64	64	6% sodium hypochlorite, 5 min	p100	25:15°C light:dark (12h:12h) [TROPICAL]	2017-06-11	NA	52	3	51	2017-06-21	NA	18	18	18	18	18	18	18	18	4	3
Phaseolus	Phaseolus filiformis	P. filiformis	PI 535299	annual	wild	1988	increase	29	United States	Accession was collected. PRE 1989. Arizona United States Locality: Silver Bell Mts., Ragged Top, Pima county. Latitude: 32 deg. 24 min. 50 sec. North (32.41388889), Longitude: -111 deg. -29 min. -53 sec. West (-111.49805556) Map it. Elevation: 914 meters.	https://npgsweb.ars-grin.gov/gringlobal/accessiondetail.aspx?id=1430235	56	56	6% sodium hypochlorite, 5 min	p100	25:15°C light:dark (12h:12h) [TROPICAL]	2017-06-11	NA	43	3	43	2017-06-21	NA	20	19	19	19	20	19	19	19	4	3
Phaseolus	Phaseolus filiformis	P. filiformis	PI 535300	annual	wild	1993	increase	24	United States	Accession was collected. PRE 1989. Arizona United States Locality: Canyon Lake. Latitude: 33 deg. 33 min. 0 sec. North (33.55000000), Longitude: -111 deg. -25 min. -59 sec. West (-111.43333333) Map it.	https://npgsweb.ars-grin.gov/gringlobal/accessiondetail.aspx?id=1430236	74	74	6% sodium hypochlorite, 5 min	p100	25:15°C light:dark (12h:12h) [TROPICAL]	2017-06-11	NA	60	3	59	2017-06-19	NA	13	13	13	13	13	13	13	13	4	3
Phaseolus	Phaseolus filiformis	P. filiformis	PI 535303	annual	wild	1993	increase	24	United States	Accession was collected. PRE 1987. Arizona United States Locality: Yuma county, Palm Canyon, Kofa Game Reserve Latitude: 32 deg. 46 min. 12 sec. North (32.77000000), Longitude: -113 deg. -54 min. -36 sec. West (-113.91000000) Map it.	https://npgsweb.ars-grin.gov/gringlobal/accessiondetail.aspx?id=1430239	53	53	6% sodium hypochlorite, 5 min	p100	25:15°C light:dark (12h:12h) [TROPICAL]	2017-06-11	NA	53	3	53	2017-06-19	NA	15	14	14	14	15	14	14	14	4	3
Phaseolus	Phaseolus filiformis	P. filiformis	PI 535306	annual	wild	1993	increase	24	United States	Accession was collected. PRE 1989. Arizona United States Locality: Pima county, 4 miles N. Silver Bell, Wolcott Peak (S. end Ragged Top) Latitude: 32 deg. 27 min. 0 sec. North (32.45000000), Longitude: -111 deg. -28 min. -59 sec. West (-111.48333333) Map it. Elevation: 792 meters.	https://npgsweb.ars-grin.gov/gringlobal/accessiondetail.aspx?id=1430242	58	58	6% sodium hypochlorite, 5 min	p100	25:15°C light:dark (12h:12h) [TROPICAL]	2017-06-11	NA	51	3	51	2017-06-20	NA	10	10	10	10	10	10	10	10	4	3
Phaseolus	Phaseolus filiformis	P. filiformis	PI 535307	annual	wild	1993	increase	24	Mexico	Accession was collected. PRE 1989. Sonora Mexico Locality: Puerto Penasco county, 2.8 Mi. By Road S. Of Papago Tanks, Pinacate Region Latitude: 31 deg. 7 min. 59 sec. North (31.13333333), Longitude: -113 deg. -6 min. 0 sec. West (-113.10000000) Map it. Elevation: 150 meters.	https://npgsweb.ars-grin.gov/gringlobal/accessiondetail.aspx?id=1430243	71	71	6% sodium hypochlorite, 5 min	p100	25:15°C light:dark (12h:12h) [TROPICAL]	2017-06-11	NA	60	3	60	2017-06-19	NA	16	13	13	13	16	13	13	13	4	3
Phaseolus	Phaseolus leptostachyus	P. leptostachyus	PI 535320	perennial	wild	1993	increase	24	Mexico	Accession was collected. PRE 1979. Durango Mexico Locality: Km 30 from Mazatlan, Ojo De Agua-Los Mimbres, Durango, Durango. Latitude: 23 deg. 55 min. 59 sec. North (23.93333333), Longitude: -104 deg. -54 min. 0 sec. West (-104.90000000) Map it. Elevation: 2320 meters.	https://npgsweb.ars-grin.gov/gringlobal/accessiondetail.aspx?id=1430256	68	68	6% sodium hypochlorite, 5 min	p100	25:15°C light:dark (12h:12h) [TROPICAL]	2017-06-10	2017-07-09	60	NA	NA	2017-07-01	NA	20	20	20	20	20	20	20	20	4	3
Phaseolus	Phaseolus leptostachyus	P. leptostachyus	PI 640974	perennial	wild	2002	increase	15	Mexico	Accession was collected. 16-Oct-1985. Chihuahua Mexico Locality: 58.5 km west of Hidalgo de Parral in southwest Chihuahua. Latitude: 27 deg. 0 min. 0 sec. North (27.00000000), Longitude: -106 deg. -14 min. -24 sec. West (-106.24000000) Map it. Elevation: 1900 meters.	https://npgsweb.ars-grin.gov/gringlobal/accessiondetail.aspx?id=1549699	39	39	6% sodium hypochlorite, 5 min	p100	25:15°C light:dark (12h:12h) [TROPICAL]	2017-06-10	NA	34	3	34	2017-06-20	NA	20	20	20	20	20	20	20	20	4	4
Phaseolus	Phaseolus leptostachyus	P. leptostachyus	PI 661835	perennial	wild	2009	increase	8	Mexico	Accession was collected. 16-Oct-1985. Chihuahua Mexico Locality: Rancho Puerto del Coyote in southwest Chihuahua. Latitude: 26 deg. 37 min. 0 sec. North (26.61666667), Longitude: -106 deg. -15 min. 0 sec. West (-106.25000000) Map it. Elevation: 1900 meters.	https://npgsweb.ars-grin.gov/gringlobal/accessiondetail.aspx?id=1549697	50	50	6% sodium hypochlorite, 5 min	p100	25:15°C light:dark (12h:12h) [TROPICAL]	2017-06-10	NA	47	3	47	2017-06-30	NA	17	15	15	15	17	15	15	15	4	2
Phaseolus	Phaseolus leptostachyus	P. leptostachyus	PI 661838	perennial	wild	2009	increase	8	Mexico	Accession was collected. PRE 1985. Chihuahua Mexico Locality: Campo Minaca west of La Junta. Habitat: Mountainside. 30-45% southeast slope. Latitude: 28 deg. 30 min. 0 sec. North (28.50000000), Longitude: -107 deg. -27 min. 0 sec. West (-107.45000000) Map it. Elevation: 2100 meters. Open oak woodland. Associated vegetation: Quercus, Pinus.	https://npgsweb.ars-grin.gov/gringlobal/accessiondetail.aspx?id=1549720	50	50	6% sodium hypochlorite, 5 min	p100	25:15°C light:dark (12h:12h) [TROPICAL]	2017-06-10	2017-07-09	43	3	41	2017-06-30	NA	14	18	14	14	14	18	14	14	4	3
Phaseolus	Phaseolus lunatus	P. lunatus	PI 535340	annual	wild	1988	increase	29	Mexico	Accession was collected. Veracruz de Ignacio de la Llave Mexico (another name for the state of Veracruz). Elevation: 20 meters.	https://npgsweb.ars-grin.gov/gringlobal/accessiondetail.aspx?id=1430276	33	33	6% sodium hypochlorite, 5 min	p60	25:15°C light:dark (12h:12h) [TROPICAL]	2017-06-10	NA	29	3	29	2017-06-22	NA	15	15	15	15	15	15	15	15	3	3
Phaseolus	Phaseolus lunatus	P. lunatus	PI 535348	annual	wild	1995	increase	22	Costa Rica	Accession was collected. Costa Rica (CIAT: Alajuela, Costa Rica)	https://npgsweb.ars-grin.gov/gringlobal/accessiondetail.aspx?id=1430284	25	25	6% sodium hypochlorite, 5 min	p60	25:15°C light:dark (12h:12h) [TROPICAL]	2017-06-10	NA	24	3	24	2017-06-20	2017-06-21	13	12	12	12	13	12	12	12	3	3
Phaseolus	Phaseolus maculatus ssp. ritensis	P. maculatus	PI 535372	perennial	wild	1993	increase	24	United States	Accession was collected. Arizona United States Locality: Sta. Catalina Mts. Latitude: 31 deg. 49 min. 33 sec. North (31.82611111), Longitude: -110 deg. -46 min. -26 sec. West (-110.77388889) Map it. Elevation: 2000 meters.	https://npgsweb.ars-grin.gov/gringlobal/accessiondetail.aspx?id=1430308	37	37	6% sodium hypochlorite, 5 min	p60	25:15°C light:dark (12h:12h) [TROPICAL]	2017-06-11	NA	35	3	35	2017-06-30	NA	16	13	13	13	16	13	13	13	4	3
Phaseolus	Phaseolus parvulus	P. parvulus	PI 535366	perennial	wild	1988	increase	29	United States	Accession was collected. Arizona United States Elevation: 2400 meters.	https://npgsweb.ars-grin.gov/gringlobal/accessiondetail.aspx?id=1430302	41	41	6% sodium hypochlorite, 5 min	p100	25:15°C light:dark (12h:12h) [TROPICAL]	2017-06-11	NA	38	3	38	2017-06-21	2017-06-22	22	14	14	14	22	14	14	14	6	4
Phaseolus	Phaseolus polystachios ssp. sinuatus	P. polystachios	PI 642133	perennial	wild	2015	increase	2	United States	Accession was collected. Texas United States Locality: Kerrville, Texas, United States Latitude: 30 deg. 1 min. 59 sec. North (30.03333333), Longitude: -99 deg. -7 min. -59 sec. West (-99.13333333)	https://npgsweb.ars-grin.gov/gringlobal/accessiondetail.aspx?id=1575348	34	34	6% sodium hypochlorite, 5 min	p60	25:15°C light:dark (12h:12h) [TROPICAL]	2017-06-11	NA	30	3	30	2017-06-21	NA	22	17	17	17	22	17	17	17	5	3
Phaseolus	Phaseolus polystachios ssp. polystachios	P. polystachios	W6 39937	perennial	wild	2014	increase	3	United States	Accession was collected. 08-Nov-2010. Florida United States Locality: Brevard County; west of Highway A1A, south of Mark's Landing; Maritime Hammock Sanctuary (Brevard county park); along a pathway into the sanctuary off of the west side of the highway Habitat: well-drained, sandy soil; flat; sunny: hardwood hammock; dominated by Quercus spp.; common plants included Serenoa repens, Vitis sp., Psy…	https://npgsweb.ars-grin.gov/gringlobal/accessiondetail.aspx?id=1854388	26	26	6% sodium hypochlorite, 5 min	p60	25:15°C light:dark (12h:12h) [TROPICAL]	2017-06-11	NA	25	3	25	2017-06-21	NA	19	19	19	19	19	19	19	19	5	3
Phaseolus	Phaseolus vulgaris var. aborigineus	P. vulgaris	PI 535431	annual	wild	1995	increase	22	Mexico	Accession was collected. Morelos Mexico Locality: Tlacotepec. Latitude: 18 deg. 49 min. 0 sec. North (18.81666667), Longitude: -98 deg. -45 min. 0 sec. West (-98.75000000) Map it. Elevation: 1800 meters.	https://npgsweb.ars-grin.gov/gringlobal/accessiondetail.aspx?id=1430367	34	34	6% sodium hypochlorite, 5 min	p60	25:15°C light:dark (12h:12h) [TROPICAL]	2017-06-11	NA	32	3	32	2017-06-22	NA	11	9	9	9	11	9	9	9	3	3
Phaseolus	Phaseolus vulgaris var. aborigineus	P. vulgaris	PI 640969	annual	wild	1997	increase	20	Argentina	Accession was collected. 06-May-1996. Argentina	https://npgsweb.ars-grin.gov/gringlobal/accessiondetail.aspx?id=1532854	26	26	6% sodium hypochlorite, 5 min	p100	25:15°C light:dark (12h:12h) [TROPICAL]	2017-06-11	NA	24	3	24	2017-06-22	NA	7	6	6	6	7	6	6	6	3	3
Phaseolus	Phaseolus vulgaris var. aborigineus	P. vulgaris	PI 661810	annual	wild	2009	increase	8	Argentina	Accession was collected. 06-May-1996. Argentina	https://npgsweb.ars-grin.gov/gringlobal/accessiondetail.aspx?id=1532856	25	25	6% sodium hypochlorite, 5 min	p100	25:15°C light:dark (12h:12h) [TROPICAL]	2017-06-11	NA	23	3	23	2017-06-22	NA	11	11	11	11	11	11	11	11	3	3
Phaseolus	Phaseolus vulgaris var. aborigineus	P. vulgaris	PI 661811	annual	wild	1997	increase	20	Argentina	Accession was collected. 06-May-1996. Argentina	https://npgsweb.ars-grin.gov/gringlobal/accessiondetail.aspx?id=1532864	25	25	6% sodium hypochlorite, 5 min	p60	25:15°C light:dark (12h:12h) [TROPICAL]	2017-06-11	2017-07-09	23	3	21	2017-06-22	NA	7	5	5	5	7	5	5	5	2	2
Phaseolus	Phaseolus vulgaris var. aborigineus	P. vulgaris	W6 24135	annual	wild	2014	increase	3	Honduras	Accession was collected. Dec-2001. Honduras Locality: Tatumbla area Latitude: 14 deg. 1 min. 30 sec. North (14.02500000), Longitude: -87 deg. -16 min. -19 sec. West (-87.27222222) Map it. Elevation: 1325 meters.	https://npgsweb.ars-grin.gov/gringlobal/accessiondetail.aspx?id=1639010	52	52	6% sodium hypochlorite, 5 min	p60 and p100	25:15°C light:dark (12h:12h) [TROPICAL]	2017-06-11	NA	49	3	49	2017-06-30	NA	8	11	8	8	8	11	8	8	3	3
Phaseolus	Phaseolus vulgaris var. aborigineus	P. vulgaris	W6 24140	annual	wild	2014	increase	3	Honduras	Accession was collected. Dec-2001. Honduras Locality: San Antonio de Orienta area Latitude: 14 deg. 2 min. 43 sec. North (14.04527778), Longitude: -87 deg. -1 min. -27 sec. West (-87.02444444) Map it. Elevation: 1250 meters.	https://npgsweb.ars-grin.gov/gringlobal/accessiondetail.aspx?id=1639013	48	48	6% sodium hypochlorite, 5 min	p100	25:15°C light:dark (12h:12h) [TROPICAL]	2017-06-11	NA	45	3	45	2017-06-30	NA	13	11	11	11	13	11	11	11	3	3
Phaseolus	Phaseolus vulgaris var. aborigineus	P. vulgaris	W6 24149	annual	wild	2015	increase	2	Honduras	Accession was collected. Dec-2001. Honduras Locality: Guinope area Latitude: 13 deg. 52 min. 23 sec. North (13.87333333), Longitude: -86 deg. -55 min. -19 sec. West (-86.92222222) Map it. Elevation: 1450 meters.	https://npgsweb.ars-grin.gov/gringlobal/accessiondetail.aspx?id=1639014	36	36	6% sodium hypochlorite, 5 min	p60	25:15°C light:dark (12h:12h) [TROPICAL]	2017-06-11	NA	32	3	32	2017-06-20	NA	13	12	12	12	13	12	12	12	3	2
Vicia	Vicia americana	V. americana	PI 452486	perennial	cultivated	2006	increase	11	Canada	Accession was collected. 08 August 1980. Locality: Woods along Highway 97, 10km south of Hixson, British Columbia Latitude: 52 deg. 30 min. 0 sec. North (52.50000000), Longitude: -122 deg. 0 min. 0 sec. West (-122.00000000) Map it. Elevation: 750 meters.	https://npgsweb.ars-grin.gov/gringlobal/accessiondetail.aspx?id=1347422	124	124	6% sodium hypochlorite, 5 min	p60	20:10°C light:dark (12h:12h) [TEMPERATE]	2017-06-09	2017-07-09	58	3	39	2017-06-21	NA	31	30	30	30	31	30	30	30	7	6
Vicia	Vicia benghalensis	V. benghalensis	PI 493305	annual	wild	1998	increase	19	Portugal	Accession was collected. 1965. EMP 8780. Fontainhas, Portugal.	https://npgsweb.ars-grin.gov/gringlobal/accessiondetail.aspx?id=1388241	63	63	6% sodium hypochlorite, 5 min	p100	20:10°C light:dark (12h:12h) [TEMPERATE]	2017-06-10	NA	57	3	57	2017-06-20	NA	11	9	9	9	11	9	9	9	3	3
Vicia	Vicia cracca	V. cracca	PI 352708	perennial	wild	2005	increase	12	Turkey	Accession was collected. Ankara Turkey Locality: Between Kaiahuit and Haiasen Elevation: 1600 meters. in the valley	https://npgsweb.ars-grin.gov/gringlobal/accessiondetail.aspx?id=1263410	67	67	6% sodium hypochlorite, 5 min	p60	20:10°C light:dark (12h:12h) [TEMPERATE]	2017-06-08	2017-07-09	60	3	59	2017-07-01	NA	21	17	17	17	21	17	17	17	5	3
Vicia	Vicia cracca	V. cracca	PI 561085	perennial	wild	1988	increase	29	Turkey	Accession was collected. 04-Aug-1985. Bitlis Turkey Locality: Open oak forest and oak scrub in forest preserve, 6.5km E of Guroymak, Bitlis Province. Latitude: 38 deg. 34 min. 0 sec. North (38.56666667), Longitude: 42 deg. 6 min. 0 sec. East (42.10000000) Map it. Elevation: 1570 meters. Soil pH 6.95. Plants climbing on oak shoots and herbs.	https://npgsweb.ars-grin.gov/gringlobal/accessiondetail.aspx?id=1456057	77	76	6% sodium hypochlorite, 5 min	p100	20:10°C light:dark (12h:12h) [TEMPERATE]	2017-06-08	2017-07-10	60	3	41	2017-07-24	NA	17	17	17	17	17	17	17	17	4	4
Vicia	Vicia cracca	V. cracca	PI 628328	perennial	wild	2001	increase	16	Mongolia	Accession was collected. Sep-1996. Mongolia Locality: Khovd Aimag, Bulgan Sum, an experimental area about 1 km from the sum center. Habitat: 0% slope. Outwash plain in desert steppe that has been fenced for 30 years as an experimental crop area. Flood irrigation is used. Soils are coarse, recent river alluvium with coarse sandy brown soils. Latitude: 46 deg. 6 min. 43 sec. North (46.11222222), Lo…	https://npgsweb.ars-grin.gov/gringlobal/accessiondetail.aspx?id=1543017	25	117	6% sodium hypochlorite, 5 min	p100	20:10°C light:dark (12h:12h) [TEMPERATE]	2017-06-08	2017-07-09	56	3	36	2017-07-01	NA	19	18	18	18	19	18	18	18	5	4
Vicia	Vicia cracca	V. cracca	PI 628329	perennial	wild	2001	increase	16	Mongolia	Accession was collected. Sep-1998. Mongolia Locality: Sinkermandel Sum, Henti Aimag Habitat: Located in center of broad valley with wet, marshy soils and standing water. Soils are dark with some rock. Latitude: 48 deg. 0 min. 24 sec. North (48.00666667), Longitude: 109 deg. 3 min. 47 sec. East (109.06305556) Map it. Elevation: 1585 meters. Associated vegetation:Carex and grasses dominate wetter a…	https://npgsweb.ars-grin.gov/gringlobal/accessiondetail.aspx?id=1578162	25	93	6% sodium hypochlorite, 5 min	p100	20:10°C light:dark (12h:12h) [TEMPERATE]	2017-06-08	2017-07-09	59	3	37	2017-07-01	NA	20	19	19	19	20	19	19	19	4	3
Vicia	Vicia dumetorum	V. dumetorum	PI 494749	perennial	wild	2006	increase	11	Romania	Accession was collected. Romania Locality: Hillside overlooking Macau, 25km NW of Cluj Elevation: 500 meters. Area partially grazed.	https://npgsweb.ars-grin.gov/gringlobal/accessiondetail.aspx?id=1389685	59	59	6% sodium hypochlorite, 5 min	p100	20:10°C light:dark (12h:12h) [TEMPERATE]	2017-06-09	2017-07-10	NA	NA	NA	2017-07-02	2017-07-24	13	13	13	13	13	13	13	12	3	3
Vicia	Vicia ervilia	V. ervilia	PI 518464	annual	wild	1997	increase	20	Spain	Accession was collected. 01-Jun-1987. Spain Locality: Granada	https://npgsweb.ars-grin.gov/gringlobal/accessiondetail.aspx?id=1413400	60	60	6% sodium hypochlorite, 5 min	p100	20:10°C light:dark (12h:12h) [TEMPERATE]	2017-06-10	NA	54	3	54	2017-07-01	NA	14	13	13	13	14	13	13	13	3	2
Vicia	Vicia ervilia	V. ervilia	PI 628280	annual	wild	1999	increase	18	Turkey	Accession was collected. 14-Jun-1989. Turkey Locality: North facing slope, limestone outcrops and rocky rubble. 11.1km N of Ergani on the Diyarbakir-Elazig road, Diyarbakir Province. Latitude: 38 deg. 19 min. 59 sec. North (38.33333333), Longitude: 39 deg. 43 min. 59 sec. East (39.73333333) Map it. Elevation: 920 meters. Growing with scattered Quercus, Pistacia, Pyrus and Crataegus.	https://npgsweb.ars-grin.gov/gringlobal/accessiondetail.aspx?id=1004032	52	52	6% sodium hypochlorite, 5 min	p100	20:10°C light:dark (12h:12h) [TEMPERATE]	2017-06-10	NA	46	3	46	2017-06-20	NA	13	12	12	12	13	12	12	12	2	2
Vicia	Vicia ervilia	V. ervilia	PI 632669	annual	wild	1999	increase	18	Turkey	Accession was collected. 01-Jun-1989. Turkey Locality: NE facing steep slope, hard limestone outcrops. Scattered Crateagus and Quercus. On road Elazig to Diyarbakir, 3km S of the Elazig Diyarbakir border, Degirmendere Kopru village, 12km to Ergani, Diyarbakir Province. Latitude: 38 deg. 19 min. 59 sec. North (38.33333333), Longitude: 39 deg. 43 min. 59 sec. East (39.73333333) Map it. Elevation: 9…	https://npgsweb.ars-grin.gov/gringlobal/accessiondetail.aspx?id=1003312	64	64	6% sodium hypochlorite, 5 min	p100	20:10°C light:dark (12h:12h) [TEMPERATE]	2017-06-10	2017-07-09	58	3	46	2017-07-01	NA	15	15	15	15	15	15	15	15	3	2
Vicia	Vicia hirsuta	V. hirsuta	PI 219631	annual	wild	2003	increase	14	Pakistan	Accession was collected. Pakistan Locality: From near Karora, Swat. Altitude 3,100 feet.	https://npgsweb.ars-grin.gov/gringlobal/accessiondetail.aspx?id=1177999	NA	118	6% sodium hypochlorite, 5 min	p100	20:10°C light:dark (12h:12h) [TEMPERATE]	2017-06-09	2017-07-10	58	3	38	2017-07-24	NA	10	10	10	10	10	10	10	10	4	4
Vicia	Vicia hirsuta	V. hirsuta	PI 420171	annual	wild	1989	increase	28	France	Accession was collected. France Locality: Osselle-Doubs Elevation: 225 meters	https://npgsweb.ars-grin.gov/gringlobal/accessiondetail.aspx?id=1317407	25	138	6% sodium hypochlorite, 5 min	p100	20:10°C light:dark (12h:12h) [TEMPERATE]	2017-06-08	2017-07-09	55	2	29	NA	NA	NA	NA	NA	NA	NA	NA	NA	NA	NA	NA
Vicia	Vicia sativa	V. sativa	PI 664288	annual	wild	2011	increase	6	Turkey	Accession was collected. 11-Jun-1989. Turkey Locality: Terraced cultivated fields of wheat and chickpeas. Scattered oak trees on gentle slope. 12.6km W of Eruh. 1.2km W of Uzumluk (Paris) on the Eruh-Siirt road, Siirt Province. Latitude: 37 deg. 46 min. 59 sec. North (37.78333333), Longitude: 42 deg. 4 min. 59 sec. East (42.08333333) Map it. Elevation: 840 meters.	https://npgsweb.ars-grin.gov/gringlobal/accessiondetail.aspx?id=1003610	61	61	6% sodium hypochlorite, 5 min	p100	20:10°C light:dark (12h:12h) [TEMPERATE]	2017-06-08	2017-07-10	57	NA	NA	2017-07-01	NA	13	5	5	5	13	5	5	5	4	3
Vicia	Vicia sativa	V. sativa	W6 24472	annual	wild	2015	increase	2	Turkmenistan	Accession was collected. 03-Jun-2002. Turkmenistan Latitude: 37 deg. 38 min. 45 sec. North (37.64611111), Longitude: 54 deg. 45 min. 48 sec. East (54.76361111) Map it. Elevation: 41 meters.	https://npgsweb.ars-grin.gov/gringlobal/accessiondetail.aspx?id=1647703	75	75	6% sodium hypochlorite, 5 min	p100	20:10°C light:dark (12h:12h) [TEMPERATE]	2017-06-08	2017-07-10	60	2	31	2017-07-01	NA	15	13	13	13	15	13	13	13	3	2
Vicia	Vicia sativa	V. sativa	W6 33072	annual	wild	2013	increase	4	Russia	Accession was collected. 19-Aug-2007. Yaroslavl Russian Federation Locality: Dymovskoye Village. Rybinsk district Habitat: Along edge of hayfield surrounded by Betula/Alnus forest Latitude: 58 deg. 11 min. 48 sec. North (58.19666667), Longitude: 38 deg. 51 min. 29 sec. East (38.85833333) Map it. Elevation: 119 meters. Associated species: Alnus spp., Betula pubescens, Deschampsia caespitosa, Festu…	https://npgsweb.ars-grin.gov/gringlobal/accessiondetail.aspx?id=1778144	71	71	6% sodium hypochlorite, 5 min	p100	20:10°C light:dark (12h:12h) [TEMPERATE]	2017-06-08	NA	60	3	60	2017-06-20	NA	11	8	8	8	11	8	8	8	3	3
Vicia	Vicia sepium	V. sepium	PI 440768	perennial	wild	1997	increase	20	Kazakhstan	Accession was collected. 14-Aug-1977. Kazakhstan Locality: Near Medeo Ice-skating Arena, 15km south of Alma Ata Elevation: 1760 meters.	https://npgsweb.ars-grin.gov/gringlobal/accessiondetail.aspx?id=1335704	90	90	6% sodium hypochlorite, 5 min	p100	20:10°C light:dark (12h:12h) [TEMPERATE]	2017-06-09	2017-07-10	60	3	34	2017-07-02	NA	20	20	20	20	20	20	20	20	4	2
Vicia	Vicia tenuifolia ssp. tenuifolia	V. tenuifolia	PI 204642	perennial	wild	2008	increase	9	Turkey	Accession was collected. Turkey Locality: From Serefife, north of Zara, Sivas.	https://npgsweb.ars-grin.gov/gringlobal/accessiondetail.aspx?id=1172154	85	85	6% sodium hypochlorite, 5 min	p60	20:10°C light:dark (12h:12h) [TEMPERATE]	2017-06-09	2017-07-09	60	3	58	2017-06-20	NA	38	35	35	35	38	35	35	35	4	3
Vicia	Vicia tenuifolia ssp. dalmatica	V. tenuifolia	PI 206780	perennial	wild	2003	increase	14	Turkey	Accession was collected. Turkey Locality: Taken from wheat at Elmila, Antalya.	https://npgsweb.ars-grin.gov/gringlobal/accessiondetail.aspx?id=1173173	77	77	6% sodium hypochlorite, 5 min	p100	20:10°C light:dark (12h:12h) [TEMPERATE]	2017-06-09	2017-07-09	60	3	39	2017-06-20	NA	26	26	26	26	26	26	26	26	4	3
Vicia	Vicia villosa	V. villosa	PI 659433	annual	wild	2014	increase	3	Armenia	Accession was collected. 17-Jul-2001. Armenia	https://npgsweb.ars-grin.gov/gringlobal/accessiondetail.aspx?id=1638529	NA	61	6% sodium hypochlorite, 5 min	p60	20:10°C light:dark (12h:12h) [TEMPERATE]	2017-06-09	NA	54	3	54	2017-06-20	NA	14	10	10	10	14	10	10	10	3	2
Vicia	Vicia villosa	V. villosa	PI 659434	annual	wild	2014	increase	3	Armenia	Accession was collected. 18-Jul-2001. Armenia	https://npgsweb.ars-grin.gov/gringlobal/accessiondetail.aspx?id=1638542	25	53	6% sodium hypochlorite, 5 min	p100	20:10°C light:dark (12h:12h) [TEMPERATE]	2017-06-08	NA	48	3	48	2017-06-20	NA	12	10	10	10	12	10	10	10	3	3
Vicia	Vicia villosa	V. villosa	PI 659435	annual	wild	2014	increase	3	Tajikistan	Accession was collected. 24-Jun-2006. Tajikistan Locality: 4 km from the center of Shaydon village; field along the left bank of Panghazsay river. Province: Sughd, Region: Asht Habitat: 3% NW slope. Irrigated fields of farmer Furkat Normatov. Latitude: 40 deg. 41 min. 20 sec. North (40.68888889), Longitude: 70 deg. 18 min. 56 sec. East (70.31583333) Map it. Elevation: 961 meters. Dominant species…	https://npgsweb.ars-grin.gov/gringlobal/accessiondetail.aspx?id=1706337	83	83	6% sodium hypochlorite, 5 min	p100	20:10°C light:dark (12h:12h) [TEMPERATE]	2017-06-09	NA	60	3	60	2017-06-19	NA	12	11	11	11	12	11	11	11	3	2
Vicia	Vicia villosa	V. villosa	PI 659438	annual	wild	2014	increase	3	Tajikistan	Accession was collected. 27-Jun-2006. Tajikistan Locality: 2 km from Aksoy vill, towards Vorukh; fields, roadside. Province: Sughd, Region: Isfara Habitat: 3% west slope Latitude: 39 deg. 51 min. 39 sec. North (39.86111111), Longitude: 70 deg. 32 min. 12 sec. East (70.53666667) Map it. Elevation: 1365 meters.	https://npgsweb.ars-grin.gov/gringlobal/accessiondetail.aspx?id=1706368	60	60	6% sodium hypochlorite, 5 min	p60	20:10°C light:dark (12h:12h) [TEMPERATE]	2017-06-09	NA	53	3	53	2017-06-19	NA	8	6	6	6	8	6	6	6	3	2

### Sheet: Terminology
Column header (or general information)	Meaning
Accession	Accession code assigned by the USDA germplasm center (Western Regional PI Station).
Age	Age of the seeds for this accession; i.e., years from seed increase or collection to the study (2017); seeds were in frozen storage (-18C) during this time.
Bleach treatment	Concentration of bleach (sodium hypochlorite) and total time the seeds were soaked in the bleach.
Country of origin	Country from which the seeds were originally sourced, as far back as records go; derived from the USDA collection narrative.
Germination incubator setting	Day:night 12 hour:12 hour temperature setting which seeds were exposed to in the germination incubators.
Germination proportion sample size (seeds)	Total sample size for seeds considered germinable (or nonviable) for that accession. This includes all normal germinated seeds, all imbibed ungerminated seeds, all nonviable seeds, and all seeds damaged from scarification that still germinated. This is the denominator used for germination proportion.
Germination T50 sample size (replicates)	Total number of replicates (range: 2-3) used for that accession considered acceptable for germination T50 analysis; i.e., at least seeds imbibed and at least one seed germinated in the four weeks of observation.
Germination T50 sample size (seeds)	Total sample size for seeds considered acceptable for germination T50 analysis; i.e., seeds with little to no potential interference with speed of germination. This includes all normally germinated seeds, all imbibed ungerminated seeds (by the end of the T50 4 week period), and nonviable seeds (since this was considered a pre-existing property of the seedstock; although the counts were stopped on…
gray cell	Important information for that data cell is attach in a comment.
Height AGR sample size (plants)	Sample size of plants measured for height absolute growth rate (AGR) = [height DAP-35 - height DAP-21]/[time2-time1]); negative values are excluded.
Height DAP-21 sample size (plants)	Sample size of plants measured for height of the plant, measured on the tallest stem, from the ground to the base of the shoot apex, at 21 days after planting (DAP). This did not always equal sample size at DAP-35 due to data exclusion due to damage or otherwise problematic data.
Height DAP-35 sample size (plants)	Sample size of plants measured for height of the plant, measured on the tallest stem, from the ground to the base of the shoot apex, at 35 days after planting (DAP). This did not always equal sample size at DAP-21 due to data exclusion due to damage or otherwise problematic data.
Height RGR sample size (plants)	Sample size of plants measured for height relative growth rate (RGR) = [ln(height DAP-35) - ln(height DAP-21)]/[time2-time1]); negative values are excluded.
Improvement status	Artificial selection improvement status as assigned by the USDA (wild or cultivated).
Leaf number AGR sample size (plants)	Sample size of plants measured for leaf number absolute growth rate (AGR) = [leaf number DAP-35 - leaf number DAP-21]/[time2-time1]); negative values are excluded.
Leaf number DAP-21 sample size (plants)	Sample size of plants measured for the number of leaves on the same stem measured for heigh (tallest stem), at 21 days after planting (DAP). This did not always equal sample size at DAP-35 due to data exclusion due to damage or otherwise problematic data.
Leaf number DAP-35 sample size (plants)	Sample size of plants measured for the number of leaves on the same stem measured for heigh (tallest stem), at 35 days after planting (DAP). This did not always equal sample size at DAP-21 due to data exclusion due to damage or otherwise problematic data.
Leaf number RGR sample size (plants)	Sample size of plants measured for leaf number relative growth rate (RGR) = [ln(leaf number DAP-35) - ln(leaf number DAP-21)]/[time2-time1]); negative values are excluded.
Life span	Life span (annual or perennial) as assigned by the USDA and/or confirmed with literature.
NA	This accession was not sampled for this trait, or all samples were excluded from final analysis.
Origin	Whether the seeds used in this study came from a USDA germplasm center seed increase (increase) or were from the original wild population (original).
Planting date 1	First date replicates of this accession were planted (for the majority of accessions, the only date); considering the starting point for "days after planting" - DAP, for those replicates.
Planting date 2	Second date replicates of this accession were planted (if applicable); considering the starting point for "days after planting" - DAP, for those replicates.
Re-scarification start date	If seeds had to be re-scarified due to not imbibing, the date the seeds were nicked with a scalpel to ensure imbibition.
Sandpaper grade	Primary sandpaper grade used to scarify the seeds before germination (p60 being more coarse and p100 less coarse).
Seed mass sample size (seeds)	Total number of seeds weighed to attain the total seed mass (sometimes 25 if a subsample had to be reweighed due to excessively small seeds that were difficult to track).
Seed size sample size (seeds)	Total seed number analyzed in ImageJ. This is sometimes different from seed number weighed due to do issues with seed condition where not all seeds could be reliably imaged or if a subset of seeds had to be reweighed.
Sowing date	Date seeds were placed in germination media (sand) to begin the germination experiment.
Species	Only the specific epithet (no subspecific designations); this is what was used for linear models.
Taxon	Full taxonomic name assigned by the USDA (including any subspecific designations).
Total growth sample size (replicates)	Total number of replicates (range: 1-7) used for that accession for vegetative growth measurement (any measurement).
Total trays	Total number of trays which all replicates of this accession were spread across (range:1-6); trays consisted of 38 growth cells divided into 8 rows, occupied by different accession replicates. These trays were spatially randomized during the growth period (August 1, 2017).
USDA accession permanent link	Link to accession information page in the USDA Germplasm Resources Information Network database.
USDA collection narrative	Collection locality and habitat information provided with the accession from the USDA.
Year increased	Year the seeds used in this study were produced (bulked) at the USDA germplasm center.
